# A dual histone code specifies the binding of heterochromatin protein Rhino to a subset of piRNA source loci

**DOI:** 10.1101/2024.01.11.575256

**Authors:** Abdou Akkouche, Emma Kneuss, Susanne Bornelöv, Yoan Renaud, Evelyn L. Eastwood, Jasper van Lopik, Nathalie Gueguen, Mingxuan Jiang, Pau Creixell, Stéphanie Maupetit-Mehouas, Anna Sobieszek, Yifan Gui, Benjamin Czech Nicholson, Emilie Brasset, Gregory J. Hannon

**Author notes:** To whom correspondence should be addressed: BCN, EB, GJH. These authors contributed equally (Abdou Akkouche, Emma Kneuss, Susanne Bornelöv).

## Abstract

Animal germ cells deploy a specialized small RNA-based silencing system, called the PIWI-interacting RNA (piRNA) pathway, to prevent unwanted expression of transposable elements and maintain genome integrity. In *Drosophila* germ cells, the majority of piRNA populations originate from dual-strand piRNA clusters, genomic regions highly enriched in transposable element (TE) fragments, via an elaborate protein machinery centred on the heterochromatin protein 1 homolog, Rhino. Although Rhino binds to peptides carrying trimethylated H3K9 *in vitro*, it is not fully understood why *in vivo* only a fraction of H3K9me3-decorated heterochromatin is occupied by Rhino. Recent work revealed that Rhino is recruited to a subset of piRNA clusters by the zinc finger protein Kipferl. Here we identify a Kipferl-independent mode of Rhino targeting that, in addition to the previously established role of H3K9me3, also depends on the histone H3 lysine 27 methyltransferase Enhancer of Zeste. At Kipferl-independent sites, we find that Rhino, through its chromodomain, specifically binds to loci marked by both H3K9me3 and H3K27me3. Although the exact mechanism of how Rhino binding is influenced by dual histone modifications remains unclear from a structural and biochemical perspective, our work suggests that combinatorial modifications can play a crucial role in influencing the specificity of chromatin-binding protein interactions. These findings provide an enhanced understanding of the multifaceted mechanisms by which Rhino targets piRNA source loci highlighting the sophisticated epigenetic landscape governing TE silencing in *Drosophila* germ cells. Our work further reveals a role for dual histone modifications defining the binding specificity of a key chromatin protein.
