## Supplemental Table 5 for "A dual histone code specifies the binding of heterochromatin protein Rhino to a subset of piRNA source loci"

### Sheet: Sheet 1
name	species	dilution/amount	application	source	identifier
anti-Rhino polyclonal antibody	rabbit	ChIP: 5 uL; IF: 1/1,000	ChIP; IF	Eurogentec	Mohn et al 2014
anti-Histone H3K9me3 antibody	rabbit	ChIP: 5 uL; CUT&RUN: 1/20	ChIP; CUT&RUN	Active motif	active motif 39161
anti-Histone H3K27me3 antibody	rabbit	1/20	CUT&RUN	Cell Signaling Technology	9733S
anti-Histone H3K27me3 antibody	rabbit	ChIP: 5 uL	ChIP	Millipore	Millipore 07-449
anti-Histone H2AK119Ub (D27C4) antibody	rabbit	1/20	CUT&RUN	Cell Signaling Technology	8240
anti-FLAG (M2) antibody	mouse	CUT&RUN: 1/20; WB: 1/2,500	CUT&RUN; Western blot	Sigma-Aldrich	F1804
anti-CG2678 (Kipferl) monoclonal A96	mouse	1/200	Western blot	Brennecke lab	Baumgartner et al 2022
anti-alphaTubulin	rabbit	1/5,000	Western blot	Abcam	ab18251
IRDye 680LT Goat anti-Rabbit IgG Secondary Antibody	Goat	1/10,000	Western blot	LI-COR	926-68021
IRDye 800CW Goat anti-Mouse IgG Secondary Antibody	Goat	1/5,000	Western blot	LI-COR	926-32210
