## Supplemental Table 6 for "A dual histone code specifies the binding of heterochromatin protein Rhino to a subset of piRNA source loci"

### Sheet: Sheet1
Construct	Link to sequence
NLS-3xFlag-mEGFP-CD[1xRhi] in pDsimUbi-SV40	https://benchling.com/s/seq-npf0ZrzgxWAsJNDYEUDK?m=slm-CNUxxu3rsfHFDdF4Jrbw
NLS-3xFlag-mEGFP-CD[2xRhi] in pDsimUbi-SV40	https://benchling.com/s/seq-l19ZE1C2cVMsT9oPO7PE?m=slm-ZDoRuhzAcbAktZbRkuZJ
NLS-3xFlag-mEGFP-CD[2xRhi-F48A] in pDsimUbi-SV40	https://benchling.com/s/seq-Z2iPOG6Ro08Py4Wq0pqO?m=slm-bPhNhRHOdUT5tltXwxnY
NLS-3xFlag-mEGFP-CD[Pc-CBX1] in pDsimUbi-SV40	https://benchling.com/s/seq-wG6kVJvN69vH83CwIySO?m=slm-X1YSgzXkffr94R8h7dNY
NLS-3xFlag-mEGFP-CD[2xPc] in pDsimUbi-SV40	https://benchling.com/s/seq-BzMGLlXaY19tOKROgX3W?m=slm-Ra8sPTcAjKvoBNP7q8Yo
NLS-3xFlag-mEGFP-CD[2xCBX1] in pDsimUbi-SV40	https://benchling.com/s/seq-z2KwikBrNeUUe7qmNvBz?m=slm-QhC5QBPkoGQWYlWnQHd8
