## Supplemental Table 7 for "A dual histone code specifies the binding of heterochromatin protein Rhino to a subset of piRNA source loci"

### Sheet: 7a. RNA-seq ovary
Species	Tissue	Name	Library type	Total	<20nt	Trimmed	%	Mapped	%	Uniq	%	Reference	Accession
Drosophila melanogaster	ovary	nos-Ez-KD.1	PolyA-selected	31263798	28378	31235420	0.999092	27719317	0.887432	2.72771e+07	0.984046	This study	GSM7884507
Drosophila melanogaster	ovary	nos-Ez-KD.2	PolyA-selected	33049355	18983	33030372	0.999426	28419330	0.8604	27972381	0.984273	This study	GSM7884508
Drosophila melanogaster	ovary	nos-Ez-KD.3	PolyA-selected	32458566	39242	32419324	0.998791	28367376	0.875014	27976583	0.986224	This study	GSM7884509
Drosophila melanogaster	ovary	nos-white-KD.1	PolyA-selected	38680228	29581	38650647	0.999235	33574188	0.868658	3.30744e+07	0.985115	This study	GSM7884510
Drosophila melanogaster	ovary	nos-white-KD.2	PolyA-selected	36384944	24447	36360497	0.999328	3.15594e+07	0.867957	3.11009e+07	0.985475	This study	GSM7884511
Drosophila melanogaster	ovary	nos-white-KD.3	PolyA-selected	28126470	11262	28115208	0.9996	2.43169e+07	0.864901	2.39699e+07	0.985731	This study	GSM7884512
Drosophila melanogaster	ovary	Gal4-CG2678-KD.1	PolyA-selected	45530458	70728	45459730	0.998447	45015457	0.990227	44249233	0.982979	Baumgartner et al., 2022	GSM6122938
Drosophila melanogaster	ovary	Gal4-CG2678-KD.2	PolyA-selected	38409714	58300	38351414	0.998482	37993088	0.990657	36476860	0.960092	Baumgartner et al., 2022	GSM6122939
Drosophila melanogaster	ovary	Gal4-CG2678-KD.3	PolyA-selected	50459933	78035	50381898	0.998454	49904946	0.990533	48754755	0.976952	Baumgartner et al., 2022	GSM6122940
Drosophila melanogaster	ovary	Gal4-ctrl-KD.1	PolyA-selected	49810555	104179	49706376	0.997908	49230128	0.990419	48401615	0.983171	Baumgartner et al., 2022	GSM6122932
Drosophila melanogaster	ovary	Gal4-ctrl-KD.2	PolyA-selected	46310236	105360	46204876	0.997725	45746630	0.990082	44979776	0.983237	Baumgartner et al., 2022	GSM6122933
Drosophila melanogaster	ovary	Gal4-ctrl-KD.3	PolyA-selected	45603214	69114	45534100	0.998484	45102784	0.990528	44344602	0.98319	Baumgartner et al., 2022	GSM6122934
Drosophila melanogaster	ovary	Gal4-rhi-KD.1	PolyA-selected	40229481	46067	40183414	0.998855	39792239	0.990265	37260021	0.936364	Baumgartner et al., 2022	GSM6122935
Drosophila melanogaster	ovary	Gal4-rhi-KD.2	PolyA-selected	43580373	134366	43446007	0.996917	43006645	0.989887	40202203	0.93479	Baumgartner et al., 2022	GSM6122936
Drosophila melanogaster	ovary	Gal4-rhi-KD.3	PolyA-selected	41765185	85056	41680129	0.997963	41262186	0.989973	38678422	0.937382	Baumgartner et al., 2022	GSM6122937
Drosophila melanogaster	ovary	nos-Ez-KD.1	Ribo-depleted	24026630	1507	24025123	0.999937	22543541	0.938332	1.8288e+07	0.811231	This study	GSM7884513
Drosophila melanogaster	ovary	nos-Ez-KD.2	Ribo-depleted	24040695	1866	24038829	0.999922	2.31864e+07	0.964541	1.90213e+07	0.820362	This study	GSM7884514
Drosophila melanogaster	ovary	nos-w-KD.1	Ribo-depleted	24147042	2353	24144689	0.999903	2.33246e+07	0.966036	1.99771e+07	0.85648	This study	GSM7884515
Drosophila melanogaster	ovary	nos-w-KD.2	Ribo-depleted	24066426	1931	24064495	0.99992	23041999	0.95751	19707816	0.8553	This study	GSM7884516
Drosophila melanogaster	ovary	pTOsk-ez-KD.1	Ribo-depleted	26023765	36267	25987498	0.998606	24909231	0.958508	14750697	0.592178	This study	GSM7884517
Drosophila melanogaster	ovary	pTOsk-ez-KD.2	Ribo-depleted	22764587	22590	22741997	0.999008	21881111	0.962146	1.80621e+07	0.825467	This study	GSM7884518
Drosophila melanogaster	ovary	pTOsk-ez-KD.3	Ribo-depleted	17623082	19947	17603135	0.998868	16924527	0.96145	1.47384e+07	0.870831	This study	GSM7884519
Drosophila melanogaster	ovary	pTOsk-ez-KD.4	Ribo-depleted	84391042	121384	84269658	0.998562	79864633	0.947727	6.84557e+07	0.857147	This study	GSM7884520
Drosophila melanogaster	ovary	pTOsk-rhi-KD.1	Ribo-depleted	17573176	21079	17552097	0.998801	1.67372e+07	0.953574	13414129	0.801455	This study	GSM7884521
Drosophila melanogaster	ovary	pTOsk-rhi-KD.2	Ribo-depleted	19337607	18857	19318750	0.999025	1.85716e+07	0.961325	1.65065e+07	0.888802	This study	GSM7884522
Drosophila melanogaster	ovary	pTOsk-rhi-KD.3	Ribo-depleted	25772734	27269	25745465	0.998942	24714304	0.959948	2.0776e+07	0.840645	This study	GSM7884523
Drosophila melanogaster	ovary	pTOsk-rhi-KD.4	Ribo-depleted	69994605	121373	69873232	0.998266	66069093	0.945557	5.63086e+07	0.852269	This study	GSM7884524
Drosophila melanogaster	ovary	pTOsk-w-KD.1	Ribo-depleted	19735935	27425	19708510	0.99861	1.87713e+07	0.952444	15014155	0.799848	This study	GSM7884525
Drosophila melanogaster	ovary	pTOsk-w-KD.2	Ribo-depleted	19066460	22595	19043865	0.998815	1.81188e+07	0.951423	1.54984e+07	0.855377	This study	GSM7884526
Drosophila melanogaster	ovary	pTOsk-w-KD.3	Ribo-depleted	20292051	19397	20272654	0.999044	19421882	0.958034	13660976	0.703381	This study	GSM7884527
Drosophila melanogaster	ovary	pTOsk-w-KD.4	Ribo-depleted	66775029	110837	66664192	0.99834	6.32084e+07	0.948161	52317971	0.827706	This study	GSM7884528

### Sheet: 7b. sRNA-seq ovary
Species	Tissue	Name	Raw	<18nt	>29nt	miRNAs	Filtered	%	Mapped	%	Uniq	%	Adapter	Random nucleotides	Reference	Accession
Drosophila melanogaster	ovary	pTOsk-ez-KD.1	35334083	2549956	4709356	15519658	12555113	0.355326	11869770	0.945413	2092068	0.176252			This study	GSM7884529
Drosophila melanogaster	ovary	pTOsk-ez-KD.2	16290289	1252097	2103951	8432577	4501664	0.27634	4209796	0.935164	776849	0.184534			This study	GSM7884530
Drosophila melanogaster	ovary	pTOsk-rhi-KD.1	32446036	2417471	3657165	17896691	8474709	0.261194	7779746	0.917996	2533683	0.325677			This study	GSM7884531
Drosophila melanogaster	ovary	pTOsk-rhi-KD.2	15167074	1291605	3116032	7167382	3592055	0.236832	3337761	0.929207	1032500	0.309339			This study	GSM7884532
Drosophila melanogaster	ovary	pTOsk-w-KD.1	54176901	2762315	7016317	20518444	23879825	0.440775	22664953	0.949126	4464006	0.196956			This study	GSM7884533
Drosophila melanogaster	ovary	pTOsk-w-KD.2	20421828	2536881	3795937	6234161	7854849	0.38463	7399050	0.941972	1543913	0.208664			This study	GSM7884534
Drosophila melanogaster	ovary	nos-Ez-KD.1	26460011	12112	0	11447319	15000580	0.566915	14674708	0.978276	3103957	0.211517			This study	GSM7884535
Drosophila melanogaster	ovary	nos-Ez-KD.2	26820216	9692	0	11839877	14970647	0.558185	14643778	0.978166	3122208	0.213211			This study	GSM7884536
Drosophila melanogaster	ovary	nos-white-KD.1	19098611	6539	0	8075541	11016531	0.576824	10787772	0.979235	2088173	0.193569			This study	GSM7884537
Drosophila melanogaster	ovary	nos-white-KD.2	22354606	5633	0	8283853	14065120	0.629182	13779475	0.979691	2721727	0.19752			This study	GSM7884538
Drosophila melanogaster	ovary	nos-Ez-kipf-dKD.1	16191356	1261022	2114083	6826217	5990034	0.369953	5769134	0.963122	1102452	0.191095			This study	GSM8551503
Drosophila melanogaster	ovary	nos-Ez-kipf-dKD.2	34003537	2748014	2674905	12829167	15751451	0.46323	15271857	0.969552	2949286	0.193119			This study	GSM8551504
Drosophila melanogaster	ovary	nos-Ez-w-dKD.1	39743030	2006656	2591461	10592104	24552809	0.617789	23813498	0.969889	4747357	0.199356			This study	GSM8551505
Drosophila melanogaster	ovary	nos-Ez-w-dKD.2	20025049	928325	1338708	6075038	11682978	0.583418	11360861	0.972429	2258485	0.198795			This study	GSM8551506
Drosophila melanogaster	ovary	nos-kipf-KD.1	19927766	2606172	1499141	8014498	7807955	0.391813	7479973	0.957994	1410172	0.188526			This study	GSM8551507
Drosophila melanogaster	ovary	nos-kipf-KD.2	26178780	1446171	2609943	9470851	12651815	0.483285	12246895	0.967995	2299753	0.187783			This study	GSM8551508
Drosophila melanogaster	ovary	nos-kipf-KD.3	21343097	1680309	1779992	9065246	8817550	0.413134	8355891	0.947643	1646655	0.197065			This study	GSM8551509
Drosophila melanogaster	ovary	CG2678-KO.1	17173217	711529	1052782	2153561	13255345	0.771861	12948114	0.976822	2124020	0.164041	AGATCGGAAGAGC	4+4	Baumgartner et al., 2022	GSM6436090
Drosophila melanogaster	ovary	Gal4-CG2678-KD.1	8805045	333034	500106	1316272	6655633	0.755889	6514346	0.978772	1258912	0.193252	AGCAAAGATCGGAAGAGC	4+6	Baumgartner et al., 2022	GSM6122942
Drosophila melanogaster	ovary	Gal4-ctrl-KD.1	11974686	2697154	488273	987647	7801612	0.651509	7446316	0.954459	1417679	0.190387	GAACGAGATCGGAAGAGC	4+6	Baumgartner et al., 2022	GSM6122944
Drosophila melanogaster	ovary	Gal4-rhi-KD.1	10523661	322597	274476	3298217	6628371	0.629854	6381574	0.962767	1819711	0.285151	CAGTGAGATCGGAAGAGC	4+6	Baumgartner et al., 2022	GSM6122943
Drosophila melanogaster	ovary	rhi-KO.1	13453253	10144553	482946	638978	2186776	0.162546	1721831	0.787383	389317	0.226106	AGATCGGAAGAGC	4+4	Baumgartner et al., 2022	GSM6436091
Drosophila melanogaster	ovary	w1118.1	13100587	2466161	677088	1758451	8198887	0.625841	7984958	0.973908	1634216	0.204662	AGATCGGAAGAGC	4+4	Baumgartner et al., 2022	GSM6122941

### Sheet: 7c. C&R ovary
Species	Tissue	Name	Raw	Trimmed	%	Aligned	%	Multi	%	Uniq	%	Duplication rate	Est. library size	# Peaks	Reference	Accession
Drosophila melanogaster	ovary	H3K27me3.1	9661936	9634901	0.9972	8124159	0.8432	1747962	0.1814	6376197	0.6617	0.119736	32899240	10888	This study	GSM7884392
Drosophila melanogaster	ovary	H3K27me3.2	8444620	8420917	0.9971	7031686	0.835	1766814	0.2098	5264872	0.6252	0.153396	21578743	11094	This study	GSM7884393
Drosophila melanogaster	ovary	H3K27me3.3	11486145	11429435	0.995	9661469	0.8453	2479057	0.2169	7182412	0.6284	0.152078	29978072	10326	This study	GSM7884394
Drosophila melanogaster	ovary	H3K9me3.1	9940970	9880561	0.9939	8345567	0.8446	2924617	0.2959	5420950	0.5486	0.151566	25682923	3725	This study	GSM7884395
Drosophila melanogaster	ovary	H3K9me3.2	17911100	17179939	0.9591	14005548	0.8152	5474206	0.3186	8531342	0.4965	0.329977	16560183	3363	This study	GSM7884396
Drosophila melanogaster	ovary	H3K9me3.3	17240069	16870008	0.9785	13229857	0.7842	3953979	0.2343	9275878	0.5498	0.381438	12773378	3073	This study	GSM7884397
Drosophila melanogaster	ovary	Igg.1	6568521	6466287	0.9844	5412407	0.837	962211	0.1488	4450196	0.6882	0.211818	11168397	407	This study	GSM7884398
Drosophila melanogaster	ovary	Igg.2	18153991	16777337	0.9241	12065258	0.7191	1989862	0.1186	10075396	0.6005	0.588801	5655154	364	This study	GSM7884399
Drosophila melanogaster	ovary	Igg.3	18246575	15587557	0.8542	11698802	0.7505	1851955	0.1188	9846847	0.6317	0.597336	5318024	114	This study	GSM7884400

### Sheet: 7d. ChIP-seq ovary
Species	Tissue	Name	IP	Genotype	Replicate	Raw	<20nt	%	Filtered	Aligned	%	Multi	%	Uniq	%	Duplication rate	Est. library size	# Peaks	Reference	Accession
Drosophila melanogaster	ovary	MTD-Gal4.CG2678-ChIP.control-KD.1	CG2678-IP	MTD-Gal4-control-GLKD	1	18949150			18949150	17230542	0.909304	7050395	0.40918	10180147	0.59082	0.497471		8200	Baumgartner et al., 2022	GSM6122829
Drosophila melanogaster	ovary	MTD-Gal4.CG2678-ChIP.control-KD.2	CG2678-IP	MTD-Gal4-control-GLKD	2	6406150			6406150	6019018	0.939569	2097973	0.348557	3921045	0.651443	0.215373		7771	Baumgartner et al., 2022	GSM6122830
Drosophila melanogaster	ovary	MTD-Gal4.CG2678-ChIP.Rhi-KD.1	CG2678-IP	MTD-Gal4-Rhi-GLKD	1	7656541			7656541	7008334	0.915339	1715891	0.244836	5292443	0.755164	0.269658		9647	Baumgartner et al., 2022	GSM6122895
Drosophila melanogaster	ovary	MTD-Gal4.CG2678-ChIP.Rhi-KD.2	CG2678-IP	MTD-Gal4-Rhi-GLKD	2	8745834			8745834	7973378	0.911677	1928369	0.241851	6045009	0.758149	0.30579		10563	Baumgartner et al., 2022	GSM6122896
Drosophila melanogaster	ovary	MTD-Gal4.input.CG2678-KD.1	Input	MTD-Gal4-CG2678-GLKD	1	8630843			8630843	7952499	0.921405	777933	0.0978225	7174566	0.902178	0.046255			Baumgartner et al., 2022	GSM6122897
Drosophila melanogaster	ovary	MTD-Gal4.input.CG2678-KD.2	Input	MTD-Gal4-CG2678-GLKD	2	7121356			7121356	6596234	0.926261	826654	0.125322	5769580	0.874678	0.057361			Baumgartner et al., 2022	GSM6122898
Drosophila melanogaster	ovary	MTD-Gal4.input.control-KD.1	Input	MTD-Gal4-control-GLKD	1	18417852			18417852	17313785	0.940055	1535633	0.0886942	15778152	0.911306	0.095653			Baumgartner et al., 2022	GSM6122836
Drosophila melanogaster	ovary	MTD-Gal4.input.control-KD.2	Input	MTD-Gal4-control-GLKD	2	22813199			22813199	21130954	0.92626	2994714	0.141722	18136240	0.858278	0.092306			Baumgartner et al., 2022	GSM6122837
Drosophila melanogaster	ovary	MTD-Gal4.input.control-KD.3	Input	MTD-Gal4-control-GLKD	3	9069322			9069322	8416041	0.927968	657766	0.0781562	7758275	0.921844	0.055406			Baumgartner et al., 2022	GSM6122838
Drosophila melanogaster	ovary	MTD-Gal4.input.control-KD.4	Input	MTD-Gal4-control-GLKD	4	10272998			10272998	9501281	0.924879	1185463	0.124769	8315818	0.875231	0.063392			Baumgartner et al., 2022	GSM6122839
Drosophila melanogaster	ovary	MTD-Gal4.input.Rhi-KD.1	Input	MTD-Gal4-Rhi-GLKD	1	10039443			10039443	9271527	0.92351	1121160	0.120925	8150367	0.879075	0.051433			Baumgartner et al., 2022	GSM6122901
Drosophila melanogaster	ovary	MTD-Gal4.input.Rhi-KD.2	Input	MTD-Gal4-Rhi-GLKD	2	6228842			6228842	5765131	0.925554	772077	0.133922	4993054	0.866078	0.049506			Baumgartner et al., 2022	GSM6122902
Drosophila melanogaster	ovary	MTD-Gal4.input.Rhi-KD.3	Input	MTD-Gal4-Rhi-GLKD	3	11927512			11927512	11061107	0.927361	1540082	0.139234	9521025	0.860766	0.06284			Baumgartner et al., 2022	GSM6122903
Drosophila melanogaster	ovary	MTD-Gal4.Rhi-ChIP.CG2678-KD.1	Rhi-IP	MTD-Gal4-CG2678-GLKD	1	7587875			7587875	6928481	0.913099	1146484	0.165474	5781997	0.834526	0.101279		2780	Baumgartner et al., 2022	GSM6122877
Drosophila melanogaster	ovary	MTD-Gal4.Rhi-ChIP.CG2678-KD.2	Rhi-IP	MTD-Gal4-CG2678-GLKD	2	9678551			9678551	4208000	0.434776	976642	0.232092	3231358	0.767908	0.155854		6350	Baumgartner et al., 2022	GSM6122878
Drosophila melanogaster	ovary	MTD-Gal4.Rhi-ChIP.control-KD.1	Rhi-IP	MTD-Gal4-control-GLKD	1	13608661			13608661	12984517	0.954136	4159900	0.320374	8824617	0.679626	0.427527		6482	Baumgartner et al., 2022	GSM6122826
Drosophila melanogaster	ovary	MTD-Gal4.Rhi-ChIP.control-KD.2	Rhi-IP	MTD-Gal4-control-GLKD	2	17678586			17678586	13087115	0.740281	4564102	0.348748	8523013	0.651252	0.428655		4703	Baumgartner et al., 2022	GSM6122827
Drosophila melanogaster	ovary	MTD-Gal4.Rhi-ChIP.control-KD.3	Rhi-IP	MTD-Gal4-control-GLKD	3	8827577			8827577	8066460	0.91378	2315781	0.287088	5750679	0.712912	0.211255		7472	Baumgartner et al., 2022	GSM6122828
Drosophila melanogaster	ovary	MTD-Gal4.Rhi-ChIP.Rhi-KD.1	Rhi-IP	MTD-Gal4-Rhi-GLKD	1	8384814			8384814	7506854	0.895292	855796	0.114002	6651058	0.885998	0.077867		42	Baumgartner et al., 2022	GSM6122881
Drosophila melanogaster	ovary	MTD-Gal4.Rhi-ChIP.Rhi-KD.2	Rhi-IP	MTD-Gal4-Rhi-GLKD	2	9576018			9576018	8695107	0.908009	1161004	0.133524	7534103	0.866476	0.213703		1241	Baumgartner et al., 2022	GSM6122882
Drosophila melanogaster	ovary	Rhino.control	Rhi-IP	wild type	1	44637373	1167055	0.0261452	43470318	34978486	0.804652	10356036	0.296069	24622450	0.703931	0.669558	12266894		Andersen et al., 2017	GSM2576140
Drosophila melanogaster	ovary	Rhino.moonshiner-KO	Rhi-IP	Moon-KO	1	60543838	2210670	0.0365135	58333168	43865895	0.751989	11840630	0.269928	32025265	0.730072	0.708648	13266552		Andersen et al., 2017	GSM2576142
Drosophila melanogaster	ovary	Rhino.rhino-KO	Rhi-IP	Rhi-KO	1	54455268	1257821	0.0230982	53197447	43892924	0.825095	5240267	0.119388	38652657	0.880612	0.569035	21845651		Andersen et al., 2017	GSM2576141
Drosophila melanogaster	ovary	HP1-CD.Input.in-ovaries.rep1	Input	chromodomain-mut	1	21183191	4099	0.000193502	21179092	11887234	0.561272	1542082	0.129726	10345152	0.870274	0.01355	434682845		Zenk et al., 2021	GSM4983390
Drosophila melanogaster	ovary	HP1-CD.Input.in-ovaries.rep2	Input	chromodomain-mut	2	18315399	7357	0.000401684	18308042	11896594	0.649802	1509214	0.126861	10387380	0.873139	0.035088	165533785		Zenk et al., 2021	GSM4983394
Drosophila melanogaster	ovary	HP1-CD.IP.in-ovaries.rep1	HP1-IP	chromodomain-mut	1	18487353	5647	0.000305452	18481706	12687036	0.686465	2348450	0.185106	10338586	0.814894	0.039959	154494214		Zenk et al., 2021	GSM4983389
Drosophila melanogaster	ovary	HP1-CD.IP.in-ovaries.rep2	HP1-IP	chromodomain-mut	2	17151975	8949	0.000521747	17143026	11389932	0.664406	1727377	0.151658	9662555	0.848342	0.168162	29952038		Zenk et al., 2021	GSM4983393
Drosophila melanogaster	ovary	HP1.Input.in-ovaries.rep1	Input	wild type	1	16630224	9125	0.0005487	16621099	9745082	0.586308	1107484	0.113645	8637598	0.886355	0.026088	183508157		Zenk et al., 2021	GSM4983388
Drosophila melanogaster	ovary	HP1.Input.in-ovaries.rep2	Input	wild type	2	17574567	5524	0.000314318	17569043	9863317	0.561403	967809	0.0981221	8895508	0.901878	0.017985	270912981		Zenk et al., 2021	GSM4983392
Drosophila melanogaster	ovary	HP1.IP.in-ovaries.rep1	HP1-IP	wild type	1	103991863	26583	0.000255626	103965280	58538035	0.563054	10088501	0.172341	48449534	0.827659	0.534326	32734458		Zenk et al., 2021	GSM4983387
Drosophila melanogaster	ovary	HP1.IP.in-ovaries.rep2	HP1-IP	wild type	2	17509118	5881	0.000335882	17503237	11597258	0.662578	1706767	0.14717	9890491	0.85283	0.060577	91816649		Zenk et al., 2021	GSM4983391
														0
Drosophila melanogaster	ovary	H3K27me3.nos-E(z).1	H3K27me3-IP	nos-Ez-GLKD	1	14556897	0	0	14556897	11419306	0.78446	8557408	0.749381	2861898	0.250619				This study	GSM7887326
Drosophila melanogaster	ovary	H3K27me3.nos-E(z).2	H3K27me3-IP	nos-Ez-GLKD	2	32064702	0	0	32064702	31142920	0.971252	10388757	0.333583	20754163	0.666417				This study	GSM7887327
Drosophila melanogaster	ovary	H3K27me3.nos-E(z).3	H3K27me3-IP	nos-Ez-GLKD	3	35148363	0	0	35148363	30657792	0.87224	8055997	0.262772	22601795	0.737228				This study	GSM7887328
Drosophila melanogaster	ovary	H3K27me3.nos-White.1	H3K27me3-IP	nos-w-GLKD	1	16004969	0	0	16004969	12671460	0.79172	8833103	0.697086	3838357	0.302914				This study	GSM7887329
Drosophila melanogaster	ovary	H3K27me3.nos-White.2	H3K27me3-IP	nos-w-GLKD	2	21280635	0	0	21280635	18800330	0.883448	8512184	0.452768	10288146	0.547232				This study	GSM7887330
Drosophila melanogaster	ovary	H3K27me3.nos-White.3	H3K27me3-IP	nos-w-GLKD	3	31984551	0	0	31984551	30916117	0.966595	7594028	0.245633	23322089	0.754367				This study	GSM7887331
Drosophila melanogaster	ovary	H3K9me3.nos-E(z).1	H3K9me3-IP	nos-Ez-GLKD	1	36960490	0	0	36960490	33587128	0.908731	21964368	0.653952	11622760	0.346048				This study	GSM7887332
Drosophila melanogaster	ovary	H3K9me3.nos-E(z).2	H3K9me3-IP	nos-Ez-GLKD	2	30653102	0	0	30653102	27986265	0.912999	16191022	0.578535	11795243	0.421465				This study	GSM7887333
Drosophila melanogaster	ovary	H3K9me3.nos-White.1	H3K9me3-IP	nos-w-GLKD	1	36524968	0	0	36524968	34982260	0.957763	21964368	0.627872	13017892	0.372128				This study	GSM7887334
Drosophila melanogaster	ovary	H3K9me3.nos-White.2	H3K9me3-IP	nos-w-GLKD	2	39929034	0	0	39929034	35433497	0.887412	23882080	0.673997	11551417	0.326003				This study	GSM7887335
Drosophila melanogaster	ovary	input.nos-E(z).1	Input	nos-Ez-GLKD	1	20141957	0	0	20141957	19675106	0.976822	2626275	0.133482	17048831	0.866518				This study	GSM7887336
Drosophila melanogaster	ovary	input.nos-E(z).2	Input	nos-Ez-GLKD	2	32559246	0	0	32559246	31587884	0.970166	4197067	0.13287	27390817	0.86713				This study	GSM7887337
Drosophila melanogaster	ovary	input.nos-White.1	Input	nos-w-GLKD	1	20323312	0	0	20323312	19537745	0.961347	3133799	0.160397	16403946	0.839603				This study	GSM7887338
Drosophila melanogaster	ovary	input.nos-White.2	Input	nos-w-GLKD	2	31386746	0	0	31386746	30591121	0.974651	4035721	0.131925	26555400	0.868075				This study	GSM7887339
Drosophila melanogaster	ovary	Rhino.nos-E(z).1	Rhi-IP	nos-Ez-GLKD	1	39255318	0	0	39255318	16305479	0.41537	4323495	0.265156	11981984	0.734844				This study	GSM7887340
Drosophila melanogaster	ovary	Rhino.nos-E(z).2	Rhi-IP	nos-Ez-GLKD	2	36020694	0	0	36020694	24578272	0.682338	5460699	0.222176	19117573	0.777824				This study	GSM7887341
Drosophila melanogaster	ovary	Rhino.nos-White.1	Rhi-IP	nos-w-GLKD	1	38668340	0	0	38668340	34654164	0.89619	6330291	0.18267	28323873	0.81733				This study	GSM7887342
Drosophila melanogaster	ovary	Rhino.nos-White.2	Rhi-IP	nos-w-GLKD	2	47157362	0	0	47157362	38754228	0.821807	9846508	0.254076	28907720	0.745924				This study	GSM7887343
Drosophila melanogaster	ovary	H3K27me3_Wh.1.2	H3K27me3-IP	nos-w-GLKD	1	83310948	0	0	83310948	81393196	0.976981	31377665	0.385507	50015531	0.614493				This study	GSM8553800
Drosophila melanogaster	ovary	H3K27me3_Wh.2.2	H3K27me3-IP	nos-w-GLKD	2	95069608	0	0	95069608	93076637	0.979037	37979062	0.408041	55097575	0.591959				This study	GSM8553801
Drosophila melanogaster	ovary	H3K27me3_Wh.3.2	H3K27me3-IP	nos-w-GLKD	3	146792032	0	0	146792032	141419880	0.963403	59484824	0.420626	81935056	0.579374				This study	GSM8553802
Drosophila melanogaster	ovary	H3K27me3_Kip.1.2	H3K27me3-IP	nos-Kipf-GLKD	1	71411850	0	0	71411850	68865562	0.964344	28814609	0.418418	40050953	0.581582				This study	GSM8553798
Drosophila melanogaster	ovary	H3K27me3_Kip.2.2	H3K27me3-IP	nos-Kipf-GLKD	2	83203520	0	0	83203520	80457157	0.966992	34021309	0.42285	46435848	0.57715				This study	GSM8553799
Drosophila melanogaster	ovary	input_White.1.2	Input	nos-w-GLKD	1	89380548	0	0	89380548	87285376	0.976559	14208248	0.162779	73077128	0.837221				This study	GSM8553804
Drosophila melanogaster	ovary	Input_Kipferl.1.2	Input	nos-Kipf-GLKD	1	130128714	0	0	130128714	127681338	0.981193	20895909	0.163657	106785429	0.836343				This study	GSM8553803

### Sheet: 7e. C&R S2 HMs
Species	Cell line	Name	Raw	Trimmed	%	Aligned	%	Multi	%	Uniq	%	Duplication rate	Est. library size	# Peaks	Reference	Accession
Drosophila melanogaster	S2	S2.H2AK119ub.D27C4.1	24213848	24130766	0.9965	19733625	0.8177	3366606	0.1395	16367019	0.678264	0.185082	47369356	10149	This study	GSM7884452
Drosophila melanogaster	S2	S2.H2AK119ub.D27C4.2	20734375	20664025	0.9966	16889262	0.8173	2799314	0.1354	14089948	0.681859	0.165773	46094025	10073	This study	GSM7884453
Drosophila melanogaster	S2	S2.H3K27me3.C36B11.1	25744214	25696080	0.9981	21211871	0.8254	4230685	0.1646	16981186	0.660847	0.172082	55554279	11943	This study	GSM7884454
Drosophila melanogaster	S2	S2.H3K27me3.C36B11.2	28882622	28787522	0.9967	24472345	0.8501	5256259	0.1825	19216086	0.667514	0.232008	44943542	11126	This study	GSM7884455
Drosophila melanogaster	S2	S2.H3K9me3.39161.1	22759420	22724436	0.9984	19831934	0.8727	8338932	0.3669	11493002	0.505755	0.211212	40761063	5269	This study	GSM7884456
Drosophila melanogaster	S2	S2.H3K9me3.39161.2	18061245	17982664	0.9956	15748287	0.8757	6668208	0.3708	9080079	0.504935	0.203651	33635905	5368	This study	GSM7884457
Drosophila melanogaster	S2	S2.igg.ab6709.1	44554794	44219764	0.9924	35311574	0.7985	6401313	0.1447	28910261	0.653786	0.388515	21272250	2980	This study	GSM7884458
Drosophila melanogaster	S2	S2.igg.ab6709.2	23821719	22905010	0.9615	18926522	0.8263	3542318	0.1546	15384204	0.671652	0.60913	8233705	2993	This study	GSM7884459
Drosophila melanogaster	S2	S2.igg.ab6709.3	15921769	15902754	0.9988	12476937	0.7845	2449411	0.154	10027526	0.630553	0.194489	29239049	2935	This study	GSM7884460
Drosophila melanogaster	S2	S2-siEz.H3K27me3.C36B11.2	6714219	6683374	0.9954	4883420	0.7306	1145112	0.1713	3738308	0.559344	0.09511	24689360	1467	This study	GSM7884461
Drosophila melanogaster	S2	S2-siEz.H3K27me3.C36B11.3	15646649	15513198	0.9914	11962607	0.7711	2597861	0.1674	9364746	0.603663	0.299761	16000521	2586	This study	GSM7884462
Drosophila melanogaster	S2	S2-siEz.H3K27me3.C36B11.4	13008332	11243905	0.8643	8878657	0.7896	1432257	0.1273	7446400	0.662261	0.493042	5719322	910	This study	GSM7884463
Drosophila melanogaster	S2	S2-siEz.H3K27me3.C36B11.5	16824849	16557542	0.9841	13048926	0.788	1752257	0.1058	11296669	0.682267	0.357531	13653570	880	This study	GSM7884464
Drosophila melanogaster	S2	S2-siEz.H3K9me3.39161.2	13678769	13629186	0.9963	11680587	0.857	5245487	0.3848	6435100	0.472156	0.116436	46987181	4828	This study	GSM7884465
Drosophila melanogaster	S2	S2-siEz.H3K9me3.39161.3	20063731	19964569	0.995	16536144	0.8282	7069530	0.3541	9466614	0.474171	0.188825	38783215	5832	This study	GSM7884466
Drosophila melanogaster	S2	S2-siEz.H3K9me3.39161.4	16825143	16718006	0.9936	13890438	0.8308	6764148	0.4046	7126290	0.426264	0.174979	35304503	3963	This study	GSM7884467
Drosophila melanogaster	S2	S2-siEz.H3K9me3.39161.5	20320301	20282870	0.9981	16127231	0.7951	8196370	0.4041	7930861	0.391013	0.198308	35419837	4313	This study	GSM7884468
Drosophila melanogaster	S2	S2-siRen.H3K27me3.C36B11.2	11310557	11288781	0.998	9024679	0.7994	1664287	0.1474	7360392	0.652009	0.083602	53052054	14132	This study	GSM7884469
Drosophila melanogaster	S2	S2-siRen.H3K27me3.C36B11.3	36300212	36251751	0.9986	29795962	0.8219	5768007	0.1591	24027955	0.662808	0.151704	91277928	12314	This study	GSM7884470
Drosophila melanogaster	S2	S2-siRen.H3K27me3.C36B11.4	15146545	15069073	0.9948	12713836	0.8437	2363303	0.1568	10350533	0.686873	0.10203	59548480	12183	This study	GSM7884471
Drosophila melanogaster	S2	S2-siRen.H3K27me3.C36B11.5	32982367	32881758	0.9969	22475309	0.6835	4372362	0.1329	18102947	0.550547	0.15953	64003399	11783	This study	GSM7884472
Drosophila melanogaster	S2	S2-siRen.H3K9me3.39161.2	11199096	11159134	0.9964	9320450	0.8352	3609898	0.3234	5710552	0.511738	0.114594	38236912	5960	This study	GSM7884473
Drosophila melanogaster	S2	S2-siRen.H3K9me3.39161.3	28511136	28364041	0.9948	23547307	0.8301	8783977	0.3096	14763330	0.520495	0.231658	43387357	5512	This study	GSM7884474
Drosophila melanogaster	S2	S2-siRen.H3K9me3.39161.4	43007613	41559071	0.9663	33839547	0.8142	13443315	0.3234	20396232	0.490777	0.312304	42424392	6340	This study	GSM7884475
Drosophila melanogaster	S2	S2-siRen.H3K9me3.39161.5	15210672	15165775	0.997	11787298	0.7772	4834277	0.3187	6953021	0.458468	0.191262	27047820	6046	This study	GSM7884476

### Sheet: 7f. C&R S2 CD
Species	Cell line	Name	Raw	Trimmed	%	Aligned	%	Multi	%	Uniq	%	Duplication rate	Est. library size	# Peaks	Reference	Accession
Drosophila melanogaster	S2	S2.Igg.CD.1	6498029	6395907	0.9842	5197451	0.8126	1174136	0.1835	4023315	0.629045	0.31353	6541205	675	This study	GSM7884412
Drosophila melanogaster	S2	S2.Igg.CD.2	23741804	23627517	0.9951	18145397	0.7679	4374442	0.1851	13770955	0.582835	0.550716	9640909	1672	This study	GSM7884413
Drosophila melanogaster	S2	S2.Igg.CD.3	6335472	6245324	0.9857	4717242	0.7553	1248499	0.1999	3468743	0.555414	0.427771	3819962	595	This study	GSM7884414
Drosophila melanogaster	S2	S2.Igg.Igg.1	16063330	16021328	0.9973	11858939	0.7401	2512632	0.1568	9346307	0.583367	0.420377	9924596	1594	This study	GSM7884415
Drosophila melanogaster	S2	S2.Igg.Igg.2	16058643	15622306	0.9728	12653530	0.8099	2324319	0.1487	10329211	0.661184	0.397974	11404991	1451	This study	GSM7884416
Drosophila melanogaster	S2	S2.Igg.Igg.3	15211839	14375344	0.945	12087367	0.8408	2362210	0.1643	9725157	0.676516	0.492961	7797214	2238	This study	GSM7884417
Drosophila melanogaster	S2	S2-siEz.2xCBX1.FLAG.1	40812991	40350192	0.9886	31724271	0.7862	14101605	0.3494	17622666	0.436743	0.261993	78747913	6263	This study
Drosophila melanogaster	S2	S2-siEz.2xCBX1.FLAG.2	24394483	24242536	0.9937	20153441	0.8313	9869982	0.4071	10283459	0.424191	0.223627	67905704	5964	This study
Drosophila melanogaster	S2	S2-siEz.2xPc.FLAG.1	26199586	24895063	0.9502	17438797	0.7004	2684610	0.1078	14754187	0.592655	0.285459	37322525	1529	This study
Drosophila melanogaster	S2	S2-siEz.2xPc.FLAG.2	30047676	29363192	0.9772	20619727	0.7022	3094950	0.1054	17524777	0.596828	0.35313	32075938	1440	This study
Drosophila melanogaster	S2	S2-siEz.2xRhi.FLAG.2	34926873	32466376	0.9295	25212998	0.7765	7771787	0.2393	17441211	0.537208	0.395352	27744610	5164	This study
Drosophila melanogaster	S2	S2-siEz.Pc-CBX1.FLAG.1	30310160	30152153	0.9947	25538044	0.8469	8716367	0.289	16821677	0.557893	0.21585	91794221	7948	This study
Drosophila melanogaster	S2	S2-siEz.Pc-CBX1.FLAG.2	36362188	36260063	0.9971	26374565	0.7273	9057217	0.2497	17317348	0.477587	0.301317	49726147	8858	This study
Drosophila melanogaster	S2	S2-siEz.Pc-CBX1.FLAG.3	35790012	35733833	0.9984	30119815	0.8428	10305466	0.2883	19814349	0.554498	0.224353	99168674	7546	This study
Drosophila melanogaster	S2	S2-siKipf.2xCBX1.FLAG.2	24582659	24412214	0.993	19950517	0.8172	9558537	0.3915	10391980	0.425688	0.232679	63847622	6156	This study
Drosophila melanogaster	S2	S2-siKipf.2xPc.FLAG.1	33388114	33122515	0.992	25649424	0.7743	3930988	0.1186	21718436	0.6557	0.24164	89299760	9652	This study
Drosophila melanogaster	S2	S2-siKipf.2xPc.FLAG.2	22503627	22374019	0.9942	16585501	0.7412	2710986	0.1211	13874515	0.620117	0.218617	86940571	8751	This study
Drosophila melanogaster	S2	S2-siKipf.2xRhi.FLAG.1	30816151	27946284	0.9068	18837183	0.674	4601251	0.1646	14235932	0.509403	0.315328	35734310	4641	This study
Drosophila melanogaster	S2	S2-siKipf.2xRhi.FLAG.2	27650435	25091205	0.9074	19598452	0.781	4692354	0.187	14906098	0.594077	0.356673	25531081	5202	This study
Drosophila melanogaster	S2	S2-siKipf.Pc-CBX1.FLAG.1	23222880	23136169	0.9962	19437463	0.8401	6088711	0.2631	13348752	0.576965	0.157224	99188249	8352	This study
Drosophila melanogaster	S2	S2-siKipf.Pc-CBX1.FLAG.2	24952676	24884747	0.9972	19479682	0.7827	6660509	0.2676	12819173	0.515142	0.269143	43552689	8357	This study
Drosophila melanogaster	S2	S2-siKipf.Pc-CBX1.FLAG.3	37905890	37661512	0.9935	31695028	0.8415	10000140	0.2655	21694888	0.576049	0.20984	115635404	7414	This study
Drosophila melanogaster	S2	S2-siRL.1xRhi.FLAG.1	33758948	26886496	0.7964	7405831	0.2754	1575047	0.0585	5830784	0.216867	0.550786	4330257	741	This study
Drosophila melanogaster	S2	S2-siRL.1xRhi.FLAG.2	27753804	22858762	0.8236	12615179	0.5518	2600602	0.1137	10014577	0.438107	0.620032	5589104	1459	This study
Drosophila melanogaster	S2	S2-siRL.2xCBX1.FLAG.1	26687753	26586787	0.9962	21759382	0.8184	9973450	0.3751	11785932	0.4433	0.241226	57357206	6513	This study
Drosophila melanogaster	S2	S2-siRL.2xCBX1.FLAG.2	30134402	29917384	0.9927	25621236	0.8563	12929990	0.4321	12691246	0.42421	0.230283	68093071	6596	This study
Drosophila melanogaster	S2	S2-siRL.2xPc.FLAG.1	38018483	37281166	0.9806	26923425	0.7221	4364821	0.117	22558604	0.605094	0.312479	46986925	8714	This study
Drosophila melanogaster	S2	S2-siRL.2xPc.FLAG.2	29848152	29702778	0.9951	22502679	0.7575	3735159	0.1257	18767520	0.631844	0.225287	99024580	9546	This study
Drosophila melanogaster	S2	S2-siRL.2xRhi-F48A.FLAG.1	27459843	24947105	0.9084	8499451	0.3406	1928507	0.0773	6570944	0.263395	0.583716	4341145	3007	This study
Drosophila melanogaster	S2	S2-siRL.2xRhi-F48A.FLAG.2	29263540	22528687	0.7698	10949673	0.486	2057122	0.0913	8892551	0.394721	0.631087	4585783	3744	This study
Drosophila melanogaster	S2	S2-siRL.2xRhi.FLAG.1	30759606	26989681	0.8774	15277339	0.566	3784930	0.1402	11492409	0.425808	0.46786	12247266	4292	This study
Drosophila melanogaster	S2	S2-siRL.2xRhi.FLAG.2	32706613	30812697	0.942	23211261	0.7533	5479866	0.1778	17731395	0.575457	0.457877	19187293	5510	This study
Drosophila melanogaster	S2	S2-siRL.Pc-CBX1.FLAG.1	36243829	35841433	0.9888	30526147	0.8516	8857300	0.2471	21668847	0.604575	0.206607	111288857	7395	This study
Drosophila melanogaster	S2	S2-siRL.Pc-CBX1.FLAG.2	26397398	26277877	0.9954	22412928	0.8529	6628163	0.2522	15784765	0.600686	0.195234	97532194	7656	This study
Drosophila melanogaster	S2	S2-siRL.Pc-CBX1.FLAG.3	34688400	34608378	0.9976	28256911	0.8164	10467956	0.3024	17788955	0.514007	0.296194	47773147	8917	This study

### Sheet: 7g. Species C&R
Species	Tissue	Genome assembly	Target	Replicate	Total	Adapters	Mapped	%	Uniq	%	PCR duplicates	Estimated library size	QC_fail	Reference	Accession
Drosophila ananassae	ovary	GCF_003285975	H3K27me3	1	33919660	234802	29358632	87.16	20361094	0.69353	0.231961	54310130		This study	GSM7884477
Drosophila ananassae	ovary	GCF_003285975	H3K27me3	2	8929041	59526	7549310	85.12	5312003	0.703641	0.172102	20306805		This study	GSM7884478
Drosophila ananassae	ovary	GCF_003285975	H3K9me3	1	16134188	95704	9204663	57.39	5469586	0.594219	0.113931	39029130		This study	GSM7884479
Drosophila ananassae	ovary	GCF_003285975	H3K9me3	2	8787616	120774	5235812	60.41	3393137	0.648063	0.335037	6065491		This study	GSM7884480
Drosophila ananassae	ovary	GCF_003285975	Igg	1	9141716	141088	2448260	27.2	1896226	0.77452	0.200184	5433178		This study	GSM7884481
Drosophila ananassae	ovary	GCF_003285975	Igg	2	10253058	945709	2409489	25.89	1906047	0.791059	0.703579	745124	1	This study	GSM7884482
Drosophila erecta	ovary	GCF_003286155	H3K27me3	1	10948419	41056	10335574	94.76	9093693	0.879844	0.186195	24984082		This study	GSM7884483
Drosophila erecta	ovary	GCF_003286155	H3K27me3	2	7881199	6985	7187572	91.28	6269257	0.872236	0.142277	24487446		This study	GSM7884484
Drosophila erecta	ovary	GCF_003286155	H3K9me3	1	8400692	137908	6791300	82.19	5372773	0.791126	0.179609	17165848		This study	GSM7884485
Drosophila erecta	ovary	GCF_003286155	H3K9me3	2	7941174	369720	4777543	63.1	3713302	0.777241	0.497798	3048616		This study	GSM7884486
Drosophila erecta	ovary	GCF_003286155	Igg	1	3743123	1823890	927577	48.33	768436	0.828434	0.395983	843198	1	This study	GSM7884487
Drosophila erecta	ovary	GCF_003286155	Igg	2	1973728	6726	162436	8.26	119517	0.735779	0.045427	1950965	1	This study	GSM7884488
Drosophila melanogaster	ovary	dm6	H3K27me3	1	9661936	26994	8105067	84.12	6359321	0.784611	0.119706	32830567		This study	GSM7884489
Drosophila melanogaster	ovary	dm6	H3K27me3	2	8444620	23559	7030732	83.49	5265023	0.748858	0.153387	21577416		This study	GSM7884490
Drosophila melanogaster	ovary	dm6	H3K9me3	1	9940970	60808	8341597	84.43	5420168	0.649776	0.151497	25684709		This study	GSM7884491
Drosophila melanogaster	ovary	dm6	H3K9me3	2	17911100	738379	13976438	81.39	8523920	0.609878	0.3297	16545225		This study	GSM7884492
Drosophila melanogaster	ovary	dm6	Igg	1	6568521	103053	5400802	83.53	4448762	0.823722	0.211344	11175337		This study	GSM7884493
Drosophila melanogaster	ovary	dm6	Igg	2	18153991	1391651	12022262	71.72	10048443	0.83582	0.589287	5625640		This study	GSM7884494
Drosophila simulans	ovary	GCF_016746395	H3K27me3	1	9907470	24936	7109476	71.94	5749941	0.808771	0.126331	27143835		This study	GSM7884495
Drosophila simulans	ovary	GCF_016746395	H3K27me3	2	64067286	147714	45413130	71.05	34697157	0.764034	0.412435	39036279		This study	GSM7884496
Drosophila simulans	ovary	GCF_016746395	H3K9me3	1	6301522	441724	3835836	65.46	2585793	0.674115	0.296738	5178630		This study	GSM7884497
Drosophila simulans	ovary	GCF_016746395	H3K9me3	2	8206268	659990	4926468	65.28	3039110	0.616894	0.445456	3760250		This study	GSM7884498
Drosophila simulans	ovary	GCF_016746395	Igg	1	8643415	395327	4543899	55.09	3762649	0.828066	0.331106	5315396		This study	GSM7884499
Drosophila simulans	ovary	GCF_016746395	Igg	2	9783195	26104	5314147	54.46	4327597	0.814354	0.288989	7546698		This study	GSM7884500
Drosophila yakuba	ovary	GCF_016746365	H3K27me3	1	9562438	217894	5813995	62.2181	4611040	0.793093	0.315044	7272295		This study	GSM7884501
Drosophila yakuba	ovary	GCF_016746365	H3K27me3	2	10729145	27339	7431861	69.4449	5828951	0.784319	0.204256	16345056		This study	GSM7884502
Drosophila yakuba	ovary	GCF_016746365	H3K9me3	1	4344709	688810	1770791	48.4365	1319162	0.744956	0.380352	1705545	1	This study	GSM7884503
Drosophila yakuba	ovary	GCF_016746365	H3K9me3	2	9769825	77802	6414650	66.1848	4459931	0.695273	0.354923	6856987		This study	GSM7884504
Drosophila yakuba	ovary	GCF_016746365	Igg	1	3785494	787145	1166978	38.9207	958581	0.821422	0.429548	940532	1	This study	GSM7884505
Drosophila yakuba	ovary	GCF_016746365	Igg	2	7496830	3524824	801707	20.1839	607483	0.757737	0.55498	420871	1	This study	GSM7884506

### Sheet: 7h. Species sRNA-seq
Species	Tissue	Genome assembly	Replicate	Filtered	Mapped	%	Multi	%	Uniq	%	Reference	Accession
Drosophila ananassae	ovary	GCF_003285975	1	10552427	9860852	0.934463	7048002	0.714746	2812850	0.285254	van Lopik et al., 2023	GSM7059845
Drosophila ananassae	ovary	GCF_003285975	2	15863570	15316658	0.965524	11012754	0.719005	4303904	0.280995	van Lopik et al., 2023	GSM7059846
Drosophila ananassae	ovary	GCF_003285975	3	11029916	10478511	0.950008	7538616	0.719436	2939895	0.280564	van Lopik et al., 2023	GSM7059847
Drosophila erecta	ovary	GCF_003286155	1	4853437	3361367	0.692575	2454416	0.730184	906951	0.269816	van Lopik et al., 2023	GSM7059856
Drosophila erecta	ovary	GCF_003286155	2	5870490	4610381	0.785349	3319298	0.719962	1291083	0.280038	van Lopik et al., 2023	GSM7059857
Drosophila erecta	ovary	GCF_003286155	3	7624238	6424903	0.842694	4644993	0.722967	1779910	0.277033	van Lopik et al., 2023	GSM7059858
Drosophila melanogaster	ovary	dm6	1	5183767	4619320	0.891113	3523532	0.762782	1095788	0.237218	van Lopik et al., 2023	GSM7059869
Drosophila melanogaster	ovary	dm6	2	3336367	2841161	0.851573	2186036	0.769416	655125	0.230584	van Lopik et al., 2023	GSM7059870
Drosophila melanogaster	ovary	dm6	3	4238926	3593352	0.847703	2740619	0.762691	852733	0.237309	van Lopik et al., 2023	GSM7059871
Drosophila simulans	ovary	GCF_016746395	1	11694020	5407504	0.462416	4405385	0.81468	1002119	0.18532	van Lopik et al., 2023	GSM7059887
Drosophila simulans	ovary	GCF_016746395	2	8594493	7529179	0.876047	6210004	0.824792	1319175	0.175208	van Lopik et al., 2023	GSM7059888
Drosophila simulans	ovary	GCF_016746395	3	11523513	10052678	0.872362	8251507	0.820827	1801171	0.179173	van Lopik et al., 2023	GSM7059889
Drosophila yakuba	ovary	GCF_016746365	1	10497246	9222838	0.878596	7083419	0.76803	2139419	0.23197	van Lopik et al., 2023	GSM7059905
Drosophila yakuba	ovary	GCF_016746365	2	8771411	8040231	0.916641	6114739	0.760518	1925492	0.239482	van Lopik et al., 2023	GSM7059906
Drosophila yakuba	ovary	GCF_016746365	3	16772226	15752257	0.939187	11930681	0.757395	3821576	0.242605	van Lopik et al., 2023	GSM7059907
