## Supplemental Table 4 for "A dual histone code specifies the binding of heterochromatin protein Rhino to a subset of piRNA source loci"

### Sheet: Sheet 1
Primers for Taqman qPCR
Target	Fwd	Probe	Rev
rp49	GTCGGATCGATATGCTAAGCTG	TTGTCGATACCCTTGGGCTTGCG	CAGATACTGTCCCTTGAAGCG
nos	AACTCCTGCATCACATCCTG	CGACGGGCGCAGCAGAAAATG	CGCGATCCTTGAAAATCTTTGC
yTub37c	GTCCAGAATGTCGAACACCTC	CTGCACCTTCTCACCCTGGCTAAA	ATGACCTCTCCGTACTCCAA
HetA	TCCAACTTTGTAACTCCCAGC	CCGCTCATCACTCCCGTTTTCAAGA	TTCTGGCTTTGGATTCCTCG
TAHRE	GCACAAAGCCAAGAACCAC	TCACCAGAGCAGTTGACGCAGG	GCATCCCTTGTACGCACTAA
blood	GTTGTCGCTGTTTAGAATTCCC	TGCCTCACGGTCGCCATGTAAT	CCAACTGCAAGGAAAACACG
burdock	GCCATCCCAACAGCAAAATTC	CGCATCGCAACCCCAACAGC	CTGAGCCTGACTTGTGTTTTG
Primers for qRT-PCR
Target	Fwd	Rev
42AB set1	CGTCCCAGCCTACCTAGTCA	ACTTCCCGGTGAAGACTCCT
42AB set2	CGCTGTTGAAAGCAAATTGA	GAGACCTTCGCTCCAGTGTC
20A	CGTCGCCAATTTGTTGTGGA	AGACGGTCACACTTAAGCACA
80F	CACCTCCTGCGGTAATTCTCGC	GAGTTCGAAGAGCTGGACACCC
Act5c	AAGTTGCTGCTCTGGTTGTCG	GCCACACGCAGCTCATTGTAG
rp49	AAACGCGGTTCTGCATGAG	GACGCTTCAAGGGACAGTATCTG
siRNA sequences (ordered as RNA oligos)
Target	sense	antisense
RenillaLuc	GAAAGUUUAUGAUCCAGAACA	UUCUGGAUCAUAAACUUUCGA
E(z)	CGAGCACAACCACAAUGUACA	UACAUUGUGGUUGUGCUCGUC
Kipf	GGAUCCUGUGCUCGACGAACC	UUCGUCGAGCACAGGAUCCCU
Probes for RNA FISH
Probe set target:	Cluster42AB	Cluster20A	Cluster 80F	Burdock	Gypsy12	Copia
Source:	Mohn et al, 2014	Mohn et al, 2014	Andersen et al, 2017	Senti et al, 2015	This paper	This paper
probe1	ATAAAAGGGGAAACCCTCGC	gcacatgtttattgtgcgaa	AAACTGAATTCCGCTGGTGC	aggttatcactgtcactcat	agaccaagcactttcagact	tttattaggcatggactggg
probe2	CATCAAGCGCTACATTATAT	gcagtagcgaattgaactca	TAGCGTAGACGACAACCTCT	gcttgacactaggttgtcta	tagtcaccatcacgatcggc	cttgtccatttttcactcaa
probe3	CACCGTCCTATATTCGACTT	tcttacaagcgatgcattat	ATGCATTTCAGGACCTGATT	tggtgcgctgaccatttatt	caaattctgactttgcctgg	gccatcaaacggcttaatat
probe4	ACGGAGAAACGGACGGATCT	gattgcagcggcctattagc	GCGAAGCGAACTAAGCTTCA	ttttttctgcactgttttgc	attaaccttgcgacagtcaa	atttccaaatcgcgtacttc
probe5	AAAATTTTTCCGAAGCCTTT	cccaacggagaatgtctaaa	GCGCAGAGATATAGAAGGCA	ccaccaattatctgatgact	atgcatccttctccgtaaaa	gctaaaagagccctaattct
probe6	GAGTGCCGGAATAAGACGTA	gcaagcggacactcgtcaac	ATGCGGTGATGCCGAAGAAA	cgctagttgtctttgttttt	ccgtttatttggggcaacgg	tactttaagcacatcttgct
probe7	ATGGAATAAGCTCAGCTTTA	ctgaagcacttgattgccaa	AAGTTCGGTGCCCAAACAAT	aactgagcttcaaattccat	tctcggcaaacgactcagta	cgttaggcattaaaccatca
probe8	GGTTGTATCTGAATTTTCCT	aagagacatgaaacgtggtc	GCTGAGCGACAATAACCTGA	aacagcactctctacgatcg	ctaggctcgatatgtactca	tttttccaggagtcatctac
probe9	AATCAGGCAATTTTCCACTG	ccccagtttacgaattatag	CTATGGTCCATGAGGACATA	tgattgtttttggactgcga	tgccaatatgcatccttcag	tactttttgcacaacgctct
probe10	GTTTTGGCTGAGCAGATTTA	taacgcatcacaggtgattt	AGAGTTCTAGTGGCTACTTG	tcattcatctcctgcaattg	agacttaggatccaaaggga	gtcgcttaggtactctatta
probe11	AGTATGAGGGCATAATGATT	tgacaatcagctctttggat	GAGCAGTGATCGATGTTCAT	ggtgttcactgttaatttcc	cggtaaaagctgttttgtcc	gtcgcttgttgcgaaattta
probe12	ATCCAGTCATCATTATACCT	gtgggaagacctctaattga	CTCAATGACTGGGCTACAGA	ctacataagtttccacctct	actgatataacggtctaccc	caagaatctgacgcgccgta
probe13	CACCTAGGAATCACGAAGGT	gcgaaaacgatgctgaggac	CGACAGTCCGGAACAAGGAA	tatatctagaggctcgctac	aacccgaaaggcatgacttt	gttcataaacggcgtccaaa
probe14	ACTTTGTGAAAAGGCAACCT	aagattttgcatcgctgcta	GCTTCTAAGTGAACCATACC	gccatcaaaatctggcagag	tgtccattaaccgtgacatg	agttgcgacgccaaactttt
probe15	CCAAAGTTAGCAACACTTCG	ggtgaaaacagctttacaca	TAACCTCAACGTTAGCCATT	cttccctcgtaatctttgaa	acctcgtttctcaaatgagc	aagcaaacgttttcgcagcg
probe16	TGAAAGATGACCCAAAACCA	agtttgttccataacttcgt	TCAAGATGCCTGATTTGCAG	ccaagagcttggtaaaatgt	atactattagtaggtcgtct	atctcactcgatagcttcag
probe17	TGGAGGAAGGAAGACACCGA	gctcttcgaaggttctttgt	TGCAAGTTATTCGATCGCTC	aagccaatactgtattcgct	gtacattcaaatggctctca	agctgccaacaattcactta
probe18	AAACGACGGTGCACTGGATC	ttcgtcagacagattcctgg	TCAGGATCTTCATAATTCCC	gctttgaaatgtaacggagt	tttatctgcagggctaactc	tccatctcttctatttttgc
probe19	ATAGCAGTGCCAATAATGAT	atctggaagctgttagcgat	AAACGGGACTAGACGAGGCT	tgtgaaatcaagacggctga	tggcgacgtttagcgttaag	acgaaggcaatgtgatcagt
probe20	TGGATAGCAGTGCCAATAAT	gctcaaagagaagaggtcaa	CGCCTGCACAAAAAACCTGA	tagatagatcggccttttgt	ctcgtcgcatacaaaagtga	cgctgtaataattccatcgt
probe21	GAACGATGTGGCATTGATGT	gtttcaatatactagaatcg	AATGGGCTAAAGTGAAGCCC	gtcgcaaagttgatagctct	ataatgtggcccaaatagcg	tttcttcagataatgtctct
probe22	TCAATCGGAATGACTGTGGT	agctttacataggccactat	CAGACATCTGCCTCGAAATC	tcagtaagagtcatgtctcc	tttcagggtctgtgcgaatt	tttcacaaacgccaatgtca
probe23	ACCATTAATTTCTATGCCAG	ctatctcaaggccataacgg	GGAAAAACTAAGCGCAGCCA	tcttgttggtaagtagggtc	aaattggtaatcgcggccac	atttcttgatccagcaatct
probe24	AAAAGGACCAATTAGCGCGA	ccagtaaacgcaatgcaaac	GTGAGCAAGCAAGCAAGCAA	gccaaggcactatcaaatgt	gcttttcaaacttttaggca	gtatcgttgtggtcattttt
probe25	GCCAAGAAGCGATAAAGCGA	agtcataggctgttctgaat	AAACAGAACAGGGGTGGCAG	gtcctgtacttttcattcag	cacaatcccatgaaactgcg	cgcgttcataactttcttgc
probe26	TTACACGGACTGGAACTCTT	ccttcgcaagtatttgtgta	CGTAGTCACCCTATTATATC	ctccggttacaaatacacgt	gacgaatttcctgtaccatc	gtgttattattgttgtgcac
probe27	AGGGGATGTATTTTGCAGTG	acacgcaattaccatttggt	CTGCAACTAGTTCTGATTCC	atgtcgctcaacgatttctt	gcagaaagtgtcgcgaagtt	tggtttagttacccgatttt
probe28	AAACATAGTCAAACCCCACC	cacttccaagaacggaagat	CATCATTTGGGCGCGAAATT	atcttttggaccttttgcaa	gtggtcatcaagtcagtcaa	atactttgaatttcccttga
probe29	TCATTTAGCGGCCTAAAATA	gggattttacacttcgtacc	TAAGTCTTTCGTTGCCAGAT	tggttcgactcgacctcttg	cgttagaacaaacttccgct	cacagtggtgacacttgact
probe30	ACTTTTTGTTTTAGTAGCCG	cgtgggacctcaataaggcg	AGTGATCCAGTAAATTGGCA	aagggcgaattggtaacgct	ctgaacgcttcaattgcctc	cttttttaatgtggccttct
probe31	GGACGTCAAGATATACCGTT	gtccagatgtggtccagttg	CACATCGTCGTTTCGGAATT	ccctgtctccaatattttta	gctaagacactctttgagct	gttgcagtttgaacttgttt
probe32	TTCCTCCAAGCTGAAGGAAA	aaatagtcccttagtgtgcc	GTCAGCCTTAAACTGCTACA	tgcctttgttcgattttctg	cggactacacaggactggag	cataaacgcaatgccgtgtg
probe33	AAATTTCGGACTAGCCGATG	gtcacttgagatcgttaccc	CTGCGGGAATTTCGACATAT	tgagtttctatccttatcgc	tggcaaacggcttcgcaaaa	gtccatcactgaagtattat
probe34	GCAACAAGCCATATGTGTTG	ctaagtgcacactacacgag	AATACGCACGTCTTTTTGCT	tttttagtttgcatgggcat	gacttgctagcgtcgcaatg	aatcaaggacaaacccgcag
probe35	AAGAGTGCAGTGCTTAGACA	tgctggattaattactgctt	CTGGAGAAGCGTTCGAGTTC	cacctgacgcttgctaaaat	tcttcagacacttgtaccag	ataagatggtcactagcacc
probe36	TAAATGCTGGTGACGTCAGC	atttccgtcatatttccgga	TCCTTACGCATGTTTATACG	ggatttgttaactggactgg	aaagcgataggacgctcgtc	ggtatacagcgactcatcat
probe37	TCAGAGAACCGCCAAAGTAG	caccataacattcagtgcga	CGCGGGCAAGAATAAGGGAA	ttcttctagatcgcatggat	ctttgttcagcttcttcgaa	gcaatcttaagtggaggcac
probe38	GTTTTAGTTACGGAGATGGC		CCTTAGGAATGTCGCAGAAC	ggagtttgtccaaaatttcc	ctgctctgtgacggtataat	aataaattcgccttgcttgg
probe39	GGCACATAAAAGCACAGTGC		CTTTAAGGACTACATGGCGG	aatatttccctgagtcggaa	tttagagctactattgcggc	gacaataccacgcttagtgg
probe40	CTCATCGTTTCAAATGTGGT		GTAATTTTTCCTGCGACACG	ggttgcgatgcgaattgatt	taaaagggagtccttccacg	atctcatggtcattccgtag
probe41	GAAGCCAAACTTATTCGCGA		GCCGAGTTCATGAAAAGCTT	ctgacttgtgttttgctgtt	cgaagcatggtcggttatta	aaagagtacatcctccagtg
probe42	CACAAAGGCATTCGTCGCAG		AGTGGTTCATTGCCAACAAC	ttgcgcatacccaaaatgtc	gattggacattagccacttg	aaattaccagcagcttcctt
probe43	GTTAAAATAGGCGCGAAGCG		CGGGAATTACTAACGGGCAG	cactcgttggtctttttgat	gccagtcgtgaatttagatc	ttggagacgctttacggaca
probe44	GCCTTCTTTCAATGTTTTCA		AGCTACTAGAGTTCCTGGAA	ttttggccctgtaaaccttg	ctgcaaagctaatgcccatc	aattcgatcgacattcctgc
probe45	CTATAGAAACCCGGGATCAG		GCGCAGAACTACGTAATGGT	ggtaagtagttgatcctctg		cgaaatggttacaccgcttt
probe46	CAGTTTGAACATTTCGTGGT		GGAATATGGAAGGAGACCGG	ctcacattgacctttctcat		ttttgacaaccattaaccca
probe47	TCCTTATTGTTGCTGTCAAG		CTGTCGCAATTCTAGAAGCG	ccttttgataaccgtctgta
probe48	ATAGAGCTCAACGAGGAGCT		GATATTGTCCGAGTTCATCG	ataatcatcaacctccgctt
probe49			AAGGTTGGGTCGAGGAGATG
probe50			AAGTGCATTCGGGATCAAGC
probe51			AAGATGACTTTCCAGCCATA
probe52			GAGCAAGATGGGGAAGTTGT
probe53			ATTGTCCCGGCAAAAGGAAA
probe54			CAGTACGTTAGATCTGTCGC
probe55			ATCCGTACCGTAGCGAAAAT
probe56			TCTCGCCTACAAAGTCGTAA
probe57			GGCATATCAGCAGCAAAAGC
probe58			CCCAGTGCATTGAGTTATAT
probe59			TACTGGTGGAGTGACTCATT
probe60			GAACACGAAACGAAAGCCCC
probe61			ATGGATAGGCTCAGAGCAAC
probe62			GGAGTCCATAATTGGACACG
probe63			GGATGAAGACATGCTGGCAT
probe64			CCGGTATGGGACATTAGGAA
probe65			CCAAACAGCGAAGATGTGCG
probe66			TGACAGAGGTACGTCTTTCA
probe67			CGGACTCAAACCGACGTTTA
probe68			AACCTGCTAGATCTCGTATT
probe69			GGGGCAGTCGAATTTCTAAC
probe70			CAGACCAACAGTCATCGGAG
probe71			CTGGTTAACCATGCAAGTGG
probe72			TCACTTCTACAGCTGCTATG
probe73			GCATACGCCAACATTAGAGG
probe74			AGTGGGAAACCGTACCAATG
probe75			GGCCATTAAATGTACATCCA
probe76			TAACTCAGGAGTGCTACTCG
probe77			CAAACAGCGAAGGAGCGCAA
probe78			AGCCGTCATAATGATGCTAG
probe79			CACCTACAAAGCTAACACCA
probe80			TGGACAAGAACCATGCGACG
probe81			GAGCATGGGCATAAGGCAAA
probe82			AACCAGAGGATGTAAGAGGC
probe83			CCAAGGACGCTAACAAGGAC
probe84			AGACAGGCATTACCGAATGT
probe85			AAGGAGTACTGCCACACAGA
probe86			AGGGTATCAACAAGAAGCCC
probe87			TATAAGAGGAGTCGGAACCC
probe88			TGATAGCATTGCCAACCTTT
probe89			CAGATCAGCTGCATCAGATA
probe90			CAAATCCACACTGGGGTTTG
probe91			ATGGACTCGACATCAACCAG
probe92			GGTGGAATGGTCAGCAATGA
probe93			TTTCGTTACGACGGGAACGA
probe94			GAAACAGGTGCGAGAGTGGA
probe95			AGAAATCGGACAGGAACGCC
probe96			GAAAGTCACCGGCGTAGAAG
