## Supplemental Table 3 for "A dual histone code specifies the binding of heterochromatin protein Rhino to a subset of piRNA source loci"

### Sheet: Sheet 1
Genotype	Gene	source	purpose
P{w[+mC]=UAS-Dcr-2.D}1, w[1118]/Dp(2;Y)G, P{w[+mC]=hs-hid}Y; P{w[+mC]=GAL4-nos.NGT}40	Gal4	Czech et al., 2013	Gal4 driver
w; matalpha-GAL4-VP16, osk-GAL4-VP16/CyO;	Tosk	314033 (VDRC)	Gal4 driver
w[1118]; P{w[+mC]=GAL4::VP16-nos.UTR}CG6325[MVD1]	nos	4937 (BDSC)	Gal4 driver
y[1] sc[*] v[1]; P{y[+t7.7] v[+t1.8]=TRiP.GL00041}attP2	rhi	35171 (BDSC)	RNAi
y[1] sc[*] v[1]; P{y[+t7.7] v[+t1.8]=TRiP.GL00054}attP2	cuff	35182 (BDSC)	RNAi
y[*] w[1118]; P{y[+] w[+]=KK100497}VIE-260B; +	del	KK 100497 (VDRC)	RNAi
y1 v1; P{TRiP}attP40/CyO	boot	HMJ23433 (DGRC)	RNAi
y1 v1; P{TRiP}attP40/CyO	nxf3	HMJ23277 (DGRC)	RNAi
y[*] w[1118]; P{y[+] w[+]=KK103146}VIE-260B; +	nxt1	KK 103146 (VDRC)	RNAi
w[1118]; +; P{w[+]=GD30033}3	w	GD 30033 (VDRC)	RNAi
w; ; pW20 > moon_sh2[attP2]/TM3, Sb	moon	JB 313759 (VDRC)	RNAi
y[1] sc[*] v[1]; P{y[+t7.7] v[+t1.8]=TRiP.GL00094}attP2	w	35573 (BDSC)	RNAi
y[1] sc[*] v[1]; P{y[+t7.7] v[+t1.8]=TRiP.GL00626}attP40/CyO (±)	piwi	37483 (BDSC)	RNAi
w[1118]; +; P{w[+]=GD5684}3	chameau	GD 5684 (VDRC)	RNAi
w[1118]; +; P{w[+]=GD5690}3	esc	GD 5690 (VDRC)	RNAi
w[1118]; +; P{w[+]=GD5692}3	esc	GD 5692 (VDRC)	RNAi
w[1118]; P{w[+]=GD12616}2; +	gas41	GD 12616 (VDRC)	RNAi
w[1118]; +; P{w[+]=GD13479}3	l(1)G0020	GD 13479 (VDRC)	RNAi
w[1118]; +; P{w[+]=GD15613}3	CG1135	GD 15613 (VDRC)	RNAi
w[1118]; P{w[+]=GD20305}2; +	art8	GD 20305 (VDRC)	RNAi
w[1118]; +; P{w[+]=GD21903}3	YL-1	GD 21903 (VDRC)	RNAi
w[1118]; P{w[+]=GD22170}2; +	Cmi	GD 22170 (VDRC)	RNAi
w[1118]; +; P{w[+]=GD23608}3	CG8677	GD 23608 (VDRC)	RNAi
w[1118]; +; P{w[+]=GD24248}3	nsl3	GD 24248 (VDRC)	RNAi
w[1118]; P{w[+]=GD26057}2; +	art2	GD 26057 (VDRC)	RNAi
w[1118]; P{w[+]=GD32279}2; +	CG14544	GD 32279 (VDRC)	RNAi
w[1118]; P{w[+]=GD34349}2; +	spt7	GD 34349 (VDRC)	RNAi
w[1118]; P{w[+]=GD34636}2; +	CG3515	GD 34636 (VDRC)	RNAi
w[1118]; +; P{w[+]=GD39072}3	art9	GD 39072 (VDRC)	RNAi
w[1118]; +; P{w[+]=GD40726}3	CG8939	GD 40726 (VDRC)	RNAi
w[1118]; +; P{w[+]=GD40844}3	naa60	GD 40844 (VDRC)	RNAi
w[1118]; P{w[+]=GD34636}2; +	CG9550	GD 43996 (VDRC)	RNAi
w[1118]; P{w[+]=GD44782}2; +	D4	GD 44782 (VDRC)	RNAi
w[1118]; P{w[+]=GD47199}2; +	gpp	GD 47199 (VDRC)	RNAi
w[1118], P{w[+]=GD47221}; +; +	Cfp1	GD 47221 (VDRC)	RNAi
w[1118]; P{w[+]=GD47438}2; +	CG13807	GD 47438 (VDRC)	RNAi
w[1118]; P{w[+]=GD48803}2; +	CG33230	GD 48803 (VDRC)	RNAi
w[1118]; +; P{w[+]=GD49982}3	esc1	GD 49982 (VDRC)	RNAi
w[1118]; P{w[+]=GD51704}2; +	CG10931	GD 51704 (VDRC)	RNAi
w[1118]; P{w[+]=GD51749}2; +	CG32732	GD 51749 (VDRC)	RNAi
w[1118], P{w[+]=GD52107}; +; +	CG10931	GD 52107 (VDRC)	RNAi
w[1118]; P{w[+]=GD512510}2; +	ing3	GD 52510 (VDRC)	RNAi
y[*] w[1118]; P{y[+] w[+]=KK100228}VIE-260B; +	art8	KK 100228 (VDRC)	RNAi
y[*] w[1118]; P{y[+] w[+]=KK101408}VIE-260B; +	naa60	KK 101408 (VDRC)	RNAi
y[*] w[1118]; P{y[+] w[+]=KK102792}VIE-260B; +	CG13807	KK 102792 (VDRC)	RNAi
y[*] w[1118]; P{y[+] w[+]=KK103747}VIE-260B; +	esc1	KK 103747 (VDRC)	RNAi
y[*] w[1118]; P{y[+] w[+]=KK104185}VIE-260B; +	G32732	KK 104185 (VDRC)	RNAi
y[*] w[1118]; P{y[+] w[+]=KK105059}VIE-260B; +	spt7	KK 105059 (VDRC)	RNAi
y[*] w[1118]; P{y[+] w[+]=KK105542}VIE-260B; +	chameau	KK 105542 (VDRC)	RNAi
y[*] w[1118]; P{y[+] w[+]=KK105577}VIE-260B; +	art9	KK 105577 (VDRC)	RNAi
y[*] w[1118]; P{y[+] w[+]=KK106139}VIE-260B; +	rbbp5	KK 106139 (VDRC)	RNAi
y[*] w[1118]; P{y[+] w[+]=KK106711}VIE-260B; +	CG3515	KK 106711 (VDRC)	RNAi
y[*] w[1118]; P{y[+] w[+]=KK10622}VIE-260B; +	gas41	KK 106922 (VDRC)	RNAi
y[*] w[1118]; P{y[+] w[+]=KK107951}VIE-260B; +	YL-1	KK 107951 (VDRC)	RNAi
y[*] w[1118]; P{y[+] w[+]=KK107994}VIE-260B; +	CG14544	KK107994 (VDRC)	RNAi
y[*] w[1118]; P{y[+] w[+]=KK108002}VIE-260B; +	nsl3	KK 108002 (VDRC)	RNAi
y[*] w[1118]; P{y[+] w[+]=KK108017}VIE-260B; +	CG1135	KK 108017 (VDRC)	RNAi
y[*] w[1118]; P{y[+] w[+]=KK108722}VIE-260B; +	cmi	KK 108722 (VDRC)	RNAi
y[*] w[1118]; P{y[+] w[+]=KK109448}VIE-260B; +	art3	KK 109448 (VDRC)	RNAi
y[*] w[1118]; P{y[+] w[+]=KK109799}VIE-260B; +	ing3	KK 109799 (VDRC)	RNAi
y[*] w[1118]; P{y[+] w[+]=KK110176}VIE-260B; +	D4	KK 110176 (VDRC)	RNAi
y[*] w[1118]; P{y[+] w[+]=KK110264}VIE-260B; +	gpp	KK 110264 (VDRC)	RNAi
y[*] w[1118]; P{y[+] w[+]=KK110334}VIE-260B; +	CG8939	KK 110334 (VDRC)	RNAi
y[*] w[1118]; P{y[+] w[+]=KK110334}VIE-260B; +	rsf-1	KK 110463 (VDRC)	RNAi
y[*] w[1118]; P{y[+] w[+]=KK110690}VIE-260B; +	cfp1	KK 110690 (VDRC)	RNAi
y[1] sc[*] v[1]; P{y[+t7.7] v[+t1.8]=330128}attP40	rbbp5	330128 (VDRC)	RNAi
y[*] w[1118]; P{y[+] w[+]=KK109925}VIE-260B; +	art2	109925 (VDRC)	RNAi
y[1] sc[*] v[1] sev[21]; P{y[+t7.7] v[+t1.8]=TRiP.HMS00337}attP2	e(y)3	32346 (BDSC)	RNAi
y[1] sc[*] v[1] sev[21]; P{y[+t7.7] v[+t1.8]=TRiP.GL01072}attP2/TM3, Sb[1]	art1	36891 (BDSC)	RNAi
y[1] sc[*] v[1] sev[21]; P{y[+t7.7] v[+t1.8]=TRiP.GL01073}attP2	art4	36833 (BDSC)	RNAi
y[1] sc[*] v[1] sev[21]; P{y[+t7.7] v[+t1.8]=TRiP.GL01070}attP2	art6	36831 (BDSC)	RNAi
y[1] sc[*] v[1] sev[21]; P{y[+t7.7] v[+t1.8]=TRiP.GL01071}attP2	art7	36832 (BDSC)	RNAi
y[1] sc[*] v[1] sev[21]; P{y[+t7.7] v[+t1.8]=TRiP.GL01012}attP40	ash1	36803 (BDSC)	RNAi
y[1] sc[*] v[1] sev[21]; P{y[+t7.7] v[+t1.8]=TRiP.HMS00582}attP2/TM3, Sb[1]	ash1	33705 (BDSC)	RNAi
y[1] sc[*] v[1] sev[21]; P{y[+t7.7] v[+t1.8]=TRiP.GL00307}attP2/TM3, Sb[1]	ash2	35388 (BDSC)	RNAi
y[1] sc[*] v[1] sev[21]; P{y[+t7.7] v[+t1.8]=TRiP.HMC05816}attP40	ash2	64942 (BDSC)	RNAi
y[1] sc[*] v[1] sev[21]; P{y[+t7.7] v[+t1.8]=TRiP.HMS00678}attP2	atac2	32890 (BDSC)	RNAi
y[1] v[1]; P{y[+t7.7] v[+t1.8]=TRiP.HMJ21253}attP40	atac2	53918 (BDSC)	RNAi
y[1] v[1]; P{y[+t7.7] v[+t1.8]=TRiP.HMJ02067}attP40	Bbr140	42502 (BDSC)	RNAi
y[1] sc[*] v[1] sev[21]; P{y[+t7.7] v[+t1.8]=TRiP.HMC04342}attP2	br140	56034 (BDSC)	RNAi
y[1] sc[*] v[1] sev[21]; P{y[+t7.7] v[+t1.8]=TRiP.HMS00051}attP2	Ccaf1-55	34069 (BDSC)	RNAi
y[1] sc[*] v[1] sev[21]; P{y[+t7.7] v[+t1.8]=TRiP.HMC03416}attP2/TM3, Sb[1] Ser[1]	CG17440	51843 (BDSC)	RNAi
y[1] sc[*] v[1] sev[21]; P{y[+t7.7] v[+t1.8]=TRiP.HMC04794}attP40	CG10903	57481 (BDSC)	RNAi
y[1] sc[*] v[1] sev[21]; P{y[+t7.7] v[+t1.8]=TRiP.HMS01274}attP2/TM3, Sb[1]	CG1894	34925 (BDSC)	RNAi
y[1] v[1]; P{y[+t7.7] v[+t1.8]=TRiP.HMJ21912}attP40	CG32152	57865 (BDSC)	RNAi
y[1] sc[*] v[1] sev[21]; P{y[+t7.7] v[+t1.8]=TRiP.HMC05521}attP40	CG3527	64503 (BDSC)	RNAi
y[1] sc[*] v[1] sev[21]; P{y[+t7.7] v[+t1.8]=TRiP.HMS00682}attP2/TM3, Sb[1]	CG4565	32893 (BDSC)	RNAi
y[1] sc[*] v[1] sev[21]; P{y[+t7.7] v[+t1.8]=TRiP.GL01121}attP2/TM3, Sb[1]	CG5880	36913 (BDSC)	RNAi
y[1] sc[*] v[1] sev[21]; P{y[+t7.7] v[+t1.8]=TRiP.HMC06290}attP2/TM3, Sb[1]	CG5880	66345 (BDSC)	RNAi
y[1] sc[*] v[1] sev[21]; P{y[+t7.7] v[+t1.8]=TRiP.HMC04440}attP40	CG8545	56998 (BDSC)	RNAi
y[1] v[1]; P{y[+t7.7] v[+t1.8]=TRiP.GL01544}attP40	csul	43200 (BDSC)	RNAi
y[1] sc[*] v[1] sev[21]; P{y[+t7.7] v[+t1.8]=TRiP.HMC04418}attP40	csul	56978 (BDSC)	RNAi
y[1] sc[*] v[1] sev[21]; P{y[+t7.7] v[+t1.8]=TRiP.GL00486}attP40	E(z)	36068 (BDSC)	RNAi
y[1] sc[*] v[1] sev[21]; P{y[+t7.7] v[+t1.8]=TRiP.HMS00066}attP2	E(z)	33659 (BDSC)	RNAi
y[1] v[1]; P{y[+t7.7] v[+t1.8]=TRiP.GLC01636}attP40	caf6	50518 (BDSC)	RNAi
y[1] sc[*] v[1] sev[21]; P{y[+t7.7] v[+t1.8]=TRiP.HMS00847}attP2	caf6	33905 (BDSC)	RNAi
y[1] sc[*] v[1] sev[21]; P{y[+t7.7] v[+t1.8]=TRiP.HMS00112}attP2	egg	34803 (BDSC)	RNAi
y[1] sc[*] v[1] sev[21]; P{y[+t7.7] v[+t1.8]=TRiP.GL01002}attP40	egg	36797 (BDSC)	RNAi
y[1] sc[*] v[1] sev[21]; P{y[+t7.7] v[+t1.8]=TRiP.GL00417}attP2	clp3	35488 (BDSC)	RNAi
y[1] sc[*] v[1] sev[21]; P{y[+t7.7] v[+t1.8]=TRiP.HMS02165}attP2	enok	40917 (BDSC)	RNAi
y[1] sc[*] v[1] sev[21]; P{y[+t7.7] v[+t1.8]=TRiP.HMS02634}attP40	enok	42941 (BDSC)	RNAi
y[1] v[1]; P{y[+t7.7] v[+t1.8]=TRiP.HMJ02126}attP40	Ffb	42553 (BDSC)	RNAi
y[1] sc[*] v[1] sev[21]; P{y[+t7.7] v[+t1.8]=TRiP.HMS00808}attP2	fs(1)K10	33008 (BDSC)	RNAi
y[1] v[1]; P{y[+t7.7] v[+t1.8]=TRiP.HMS00027}attP2	fs(1)K10	33630 (BDSC)	RNAi
y[1] sc[*] v[1] sev[21]; P{y[+t7.7] v[+t1.8]=TRiP.GL01003}attP40	G9a	36798 (BDSC)	RNAi
y[1] sc[*] v[1] sev[21]; P{y[+t7.7] v[+t1.8]=TRiP.HMS00127}attP2	G9a	34817 (BDSC)	RNAi
y[1] sc[*] v[1] sev[21]; P{y[+t7.7] v[+t1.8]=TRiP.GL00439}attP40	gcn5	35601 (BDSC)	RNAi
y[1] sc[*] v[1] sev[21]; P{y[+t7.7] v[+t1.8]=TRiP.HMS00941}attP2	gcn5	33981 (BDSC)	RNAi
y[1] sc[*] v[1] sev[21]; P{y[+t7.7] v[+t1.8]=TRiP.HMS00470}attP2	ham	32470 (BDSC)	RNAi
y[1] sc[*] v[1] sev[21]; P{y[+t7.7] v[+t1.8]=TRiP.HMS01210}attP2	hat1	34730 (BDSC)	RNAi
y[1] v[1]; P{y[+t7.7] v[+t1.8]=TRiP.HMJ02050}attP40	hat1	42488 (BDSC)	RNAi
y[1] sc[*] v[1] sev[21]; P{y[+t7.7] v[+t1.8]=TRiP.HMS00681}attP2/TM3, Sb[1]	hmt4-20	32892 (BDSC)	RNAi
y[1] sc[*] v[1] sev[21]; P{y[+t7.7] v[+t1.8]=TRiP.GL00599}attP40/CyO	hmt4-20	36639 (BDSC)	RNAi
y[1] sc[*] v[1] sev[21]; P{y[+t7.7] v[+t1.8]=TRiP.GLV21071}attP2/TM3, Sb[1]	lid	35706 (BDSC)	RNAi
y[1] sc[*] v[1] sev[21]; P{y[+t7.7] v[+t1.8]=TRiP.GL00018}attP2	mnn1	35150 (BDSC)	RNAi
y[1] sc[*] v[1] sev[21]; P{y[+t7.7] v[+t1.8]=TRiP.HMS00573}attP2/TM3, Sb[1]	mof	33698 (BDSC)	RNAi
y[1] v[1]; P{y[+t7.7] v[+t1.8]=TRiP.HMJ22366}attP40/CyO	mof	58281 (BDSC)	RNAi
y[1] sc[*] v[1] sev[21]; P{y[+t7.7] v[+t1.8]=TRiP.GL00128}attP2/TM3, Sb[1]	MRG15	35241 (BDSC)	RNAi
y[1] sc[*] v[1] sev[21]; P{y[+t7.7] v[+t1.8]=TRiP.HMS01570}attP2/TM3, Sb[1]	nej	36682 (BDSC)	RNAi
y[1] sc[*] v[1] sev[21]; P{y[+t7.7] v[+t1.8]=TRiP.HMS01507}attP2	nej	37489 (BDSC)	RNAi
y[1] sc[*] v[1] sev[21]; P{y[+t7.7] v[+t1.8]=TRiP.GL00432}attP2	nipped-A	35595 (BDSC)	RNAi
y[1] sc[*] v[1] sev[21]; P{y[+t7.7] v[+t1.8]=TRiP.HMS00167}attP2	nipped-A	34849 (BDSC)	RNAi
y[1] v[1]; P{y[+t7.7] v[+t1.8]=TRiP.GLC01740}attP40	nito	56860 (BDSC)	RNAi
y[1] v[1]; P{y[+t7.7] v[+t1.8]=TRiP.HMJ02081}attP40	nito	56852 (BDSC)	RNAi
y[1] sc[*] v[1] sev[21]; P{y[+t7.7] v[+t1.8]=TRiP.HMS01004}attP2	NSD	34033 (BDSC)	RNAi
y[1] v[1]; P{y[+t7.7] v[+t1.8]=TRiP.HMJ22458}attP40/CyO	nsl1	58328 (BDSC)	RNAi
y[1] sc[*] v[1] sev[21]; P{y[+t7.7] v[+t1.8]=TRiP.HMC06289}attP2	oga	66344 (BDSC)	RNAi
y[1] sc[*] v[1] sev[21]; P{y[+t7.7] v[+t1.8]=TRiP.GL00228}attP2/TM3, Sb[1]	PR-set7	35322 (BDSC)	RNAi
y[1] sc[*] v[1] sev[21]; P{y[+t7.7] v[+t1.8]=TRiP.HMC06290}attP2/TM3, Sb[1]	PR-set7	67346 (BDSC)	RNAi
y[1] v[1]; P{y[+t7.7] v[+t1.8]=TRiP.HMJ02113}attP40	rbbp5	42819 (BDSC)	RNAi
y[1] sc[*] v[1] sev[21]; P{y[+t7.7] v[+t1.8]=TRiP.HMS00410}attP2/TM3, Sb[1]	rept	32415 (BDSC)	RNAi
y[1] sc[*] v[1] sev[21]; P{y[+t7.7] v[+t1.8]=TRiP.GL01180}attP2	reptor	43960 (BDSC)	RNAi
y[1] sc[*] v[1] sev[21]; P{y[+t7.7] v[+t1.8]=TRiP.HMC02423}attP2	rswl	44494 (BDSC)	RNAi
y[1] sc[*] v[1] sev[21]; P{y[+t7.7] v[+t1.8]=TRiP.GL00546}attP40	rtf1	36586 (BDSC)	RNAi
y[1] sc[*] v[1] sev[21]; P{y[+t7.7] v[+t1.8]=TRiP.HMS00168}attP2/TM3, Sb[1]	rtf1	34850 (BDSC)	RNAi
y[1] sc[*] v[1] sev[21]; P{y[+t7.7] v[+t1.8]=TRiP.HMS00581}attP2	set1	33704 (BDSC)	RNAi
y[1] sc[*] v[1] sev[21]; P{y[+t7.7] v[+t1.8]=TRiP.HMS02179}attP40	set1	40931 (BDSC)	RNAi
y[1] v[1]; P{y[+t7.7] v[+t1.8]=TRiP.GLC01838}attP40	set2	55221 (BDSC)	RNAi
y[1] sc[*] v[1] sev[21]; P{y[+t7.7] v[+t1.8]=TRiP.HMS00583}attP2	set2	33706 (BDSC)	RNAi
y[1] sc[*] v[1] sev[21]; P{y[+t7.7] v[+t1.8]=TRiP.GL00337}attP2	stwl	35415 (BDSC)	RNAi
y[1] sc[*] v[1] sev[21]; P{y[+t7.7] v[+t1.8]=TRiP.GL01471}attP40	su(var)3-9	43661 (BDSC)	RNAi
y[1] sc[*] v[1] sev[21]; P{y[+t7.7] v[+t1.8]=TRiP.HMS00704}attP2	su(var)3-9	32914 (BDSC)	RNAi
y[1] sc[*] v[1] sev[21]; P{y[+t7.7] v[+t1.8]=TRiP.HMS00280}attP2/TM3, Sb[1]	su(z)12	33402 (BDSC)	RNAi
y[1] sc[*] v[1] sev[21]; P{y[+t7.7] v[+t1.8]=TRiP.GL00219}attP2	taf1	35314 (BDSC)	RNAi
y[1] sc[*] v[1] sev[21]; P{y[+t7.7] v[+t1.8]=TRiP.HMS00416}attP2	taf1	32421 (BDSC)	RNAi
y[1] sc[*] v[1] sev[21]; P{y[+t7.7] v[+t1.8]=TRiP.HMS00170}attP2	taf12	34852 (BDSC)	RNAi
y[1] sc[*] v[1] sev[21]; P{y[+t7.7] v[+t1.8]=TRiP.GL00130}attP2	tip60	35243 (BDSC)	RNAi
y[1] sc[*] v[1] sev[21]; P{y[+t7.7] v[+t1.8]=TRiP.HMS01019}attP2	trr	36916 (BDSC)	RNAi
y[1] sc[*] v[1] sev[21]; P{y[+t7.7] v[+t1.8]=TRiP.HMS00580}attP2	trx	33703 (BDSC)	RNAi
y[1] sc[*] v[1] sev[21]; P{y[+t7.7] v[+t1.8]=TRiP.GL01017}attP40	trxr-1	36805 (BDSC)	RNAi
y[1] sc[*] v[1] sev[21]; P{y[+t7.7] v[+t1.8]=TRiP.HMC03908}attP40	vir	55694 (BDSC)	RNAi
y[1] sc[*] v[1] sev[21]; P{y[+t7.7] v[+t1.8]=TRiP.HMS05721}attP2	vir	67890 (BDSC)	RNAi
y[1] sc[*] v[1] sev[21]; P{y[+t7.7] v[+t1.8]=TRiP.HMS00718}attP2	wdr82	32926 (BDSC)	RNAi
y[1] sc[*] v[1] sev[21]; P{y[+t7.7] v[+t1.8]=TRiP.HMS00746}attP2	wds	32952 (BDSC)	RNAi
y[1] v[1]; P{y[+t7.7] v[+t1.8]=TRiP.HMJ22657}attP40	wds	60399 (BDSC)	RNAi
y[1] sc[*] v[1] sev[21]; P{y[+t7.7] v[+t1.8]=TRiP.GL00094}attP2	White	35573 (BDSC)	RNAi
w; ; pW20>CG2678_sh2[attP2]/TM3, Sb	Kipf	314048 (VDRC)	RNAi
D. erecta	n/a	Simon Collier (University of Cambridge, UK)	species
D. simulans	n/a	David Stern (Janelia Research Campus, VA, USA)	species
D. yakuba	n/a	Simon Collier (University of Cambridge, UK)	species
